# Cytonuclear Conflict and Reticulate Evolution in the Morelloid Clade (*Solanum*, Solanaceae): Insights from Genome Skimming and Network Phylogenomics

**DOI:** 10.64898/2026.02.26.708157

**Authors:** Sundre Winslow, Sandra Knapp, Tiina Särkinen, Péter Poczai

**Affiliations:** Botany and Mycology Unit, Finnish Museum of Natural History & Department of Organismal and Evolutionary Biology, Faculty of Biological and Environmental Sciences PO Box 7 University of Helsinki, FI-00014 Unioninkatu 44, Helsinki, Finland; Natural History Museum, Cromwell Road, London SW7 5BD United Kingdom; Royal Botanic Garden Edinburgh, 20A Inverleith Row, Edinburgh EH3 5LR, United Kingdom

**Author notes:** Corresponding author: Sundre Winslow; Péter Poczai.

**Keywords:** Phylogenomics, Solanum, Solanaceae, Reticulate evolution, Cytonuclear discordance, Herbarium genomics, Genome skimming

## Abstract

The Morelloid clade (black nightshades) is one of the most strongly supported clades within the megadiverse *Solanum* genus. It comprises 76 globally distributed, non-spiny herbaceous and suffrutescent species. While often erroneously considered poisonous weeds, several species are economically important as orphan crops. The clade is closely related to tomato and potato but, due to a lack of focused breeding efforts, remains a reservoir of genetic diversity for crop improvement. Despite this potential, we lack fundamental knowledge on the evolution of the Morelloid clade. The group includes polyploid species with unknown parental origins—likely reflecting reticulate processes such as hybridization, introgression, and associated backcrossing events. Prior analyses have been unable to disentangle these processes, leaving the mechanisms underlying reticulate evolution in the Morelloid clade poorly understood. Here, we use genome skimming to produce a well-supported maximum likelihood plastid phylogeny from complete circularized plastomes and a coalescent-based species tree from combined Angiosperms353 and conserved ortholog set nuclear markers. Our dataset, composed of previously published data and deep genome skimming from herbarium samples, spans 26 Morelloid species. To investigate patterns of non-treelike evolution, we used a nuclear phylogenetic network, multispecies coalescent simulations, a fused rooted nuclear chloroplast tree, and quantification of nuclear gene tree concordance. We show that incongruence between nuclear and plastid trees is pervasive and cannot be explained by incomplete lineage sorting alone. Instead, our results demonstrate that events consistent with repeated chloroplast capture have shaped the reticulate evolutionary history of the clade, especially among African polyploid and Pan-American diploid lineages.
