## Supplemental Table 4 for "Cytonuclear Conflict and Reticulate Evolution in the Morelloid Clade (*Solanum*, Solanaceae): Insights from Genome Skimming and Network Phylogenomics": Table_S4.xls

### Sheet: hybpiper_stats_a353
Name	NumReads	ReadsMapped	PctOnTarget	GenesMapped	GenesWithContigs	GenesWithSeqs	GenesAt25pct	GenesAt50pct	GenesAt75pct	GenesAt150pct	ParalogWarningsLong	ParalogWarningsDepth	GenesWithoutStitchedContigs	GenesWithStitchedContigs	GenesWithStitchedContigsSkipped	GenesWithChimeraWarning	TotalBasesRecovered
ERR10429876	67369588	28307	0	349	252	252	252	252	248	0	1	8	45	207	0	0	213396
ERR10429877	61936708	31851	0.1	349	276	276	276	276	273	0	4	15	47	229	0	0	225852
ERR10429879	57609987	25682	0	349	223	223	223	223	222	0	1	6	35	188	0	0	187749
ERR10429881	113277557	50276	0	349	346	346	346	346	343	0	4	17	78	268	0	0	265941
ERR10429882	63514961	28659	0	349	256	256	256	256	252	0	1	7	39	217	0	0	218190
ERR10429883	52189556	23346	0	349	194	194	194	194	182	0	2	4	37	157	0	0	166158
ERR10429885	47375361	25249	0.1	349	202	202	202	202	197	0	2	4	32	170	0	0	174915
ERR10429887	64642096	27306	0	349	251	251	251	248	244	0	3	8	41	210	0	0	206553
ERR10429888	123706586	53103	0	349	348	348	348	348	345	0	5	19	88	260	0	0	267471
ERR10429890	44028235	18867	0	349	84	84	84	83	79	0	0	0	13	71	0	0	67392
ERR10429892	40371933	17651	0	349	72	72	72	71	64	0	0	1	11	61	0	0	60909
ERR10429893	58298241	28421	0	349	251	251	251	250	245	0	1	7	37	214	0	0	212202
ERR10429895	45758923	19814	0	349	108	108	108	108	104	0	0	2	10	98	0	0	102438
ERR10429897	53823750	24001	0	349	178	178	178	177	174	0	2	6	20	158	0	0	152394
ERR10429898	63516284	28233	0	349	257	257	257	257	255	0	3	8	49	208	0	0	210309
ERR10429899	63758016	28069	0	349	274	274	274	274	267	0	1	4	44	230	0	0	226392
ERR10429900	65890799	28634	0	349	267	267	267	267	262	0	3	10	47	220	0	0	221436
ERR10429901	64625469	27119	0	349	226	226	226	226	220	0	0	5	29	197	0	0	188091
ERR10429903	53544630	24963	0	349	133	133	133	127	117	0	0	0	20	113	0	0	115119
ERR10429904	60096409	24921	0	349	210	210	210	209	203	0	1	3	39	171	0	0	179481
ERR10429906	50628471	21544	0	349	137	137	137	136	130	0	0	4	18	119	0	0	114912
ERR10429907	86514343	35896	0	349	325	324	324	324	322	0	5	11	65	259	0	0	256941
ERR10429909	56395281	24000	0	349	175	175	175	175	168	0	1	5	26	149	0	0	149169
ERR10429910	68373309	27608	0	349	254	254	254	254	252	0	2	7	45	209	0	0	212985
ERR10429912	47106686	19942	0	349	109	109	109	108	104	0	0	1	14	95	0	0	105132
ERR10429913	74820088	35278	0	349	265	265	265	265	258	0	3	6	49	216	0	0	220896
ERR10429915	39887603	17879	0	349	68	68	68	68	63	0	0	1	8	60	0	0	59544
ERR10429916	68181461	29515	0	349	261	261	261	261	259	0	1	12	46	215	0	0	219762
ERR10429918	52168829	22095	0	349	149	149	149	149	142	0	2	5	23	126	0	0	122001
ERR10429919	61719549	26074	0	349	223	223	223	223	220	0	0	6	27	196	0	0	191799
ERR10429921	44811864	21115	0	349	73	73	73	70	62	0	0	0	13	60	0	0	64359
ERR10429922	61076814	25971	0	349	202	202	202	202	196	0	3	9	44	158	0	0	170571
ERR10429924	55797184	22963	0	349	184	184	184	183	174	0	1	4	20	164	0	0	159759
ERR10429926	55930352	25332	0	349	212	212	212	210	206	0	0	6	31	181	0	0	182544
ERR10429928	49349562	21552	0	349	152	152	152	151	143	0	2	7	18	134	0	0	123582
ERR10429930	55540997	23993	0	349	187	187	187	185	183	0	2	3	35	152	0	0	165741
ERR10429933	66201525	29707	0	349	266	266	266	266	265	0	3	8	48	218	0	0	221439
ERR10429934	69201400	27769	0	349	241	241	241	240	234	0	1	8	27	214	0	0	205632
ERR10429936	48948730	22122	0	349	137	137	137	136	129	0	1	3	24	113	0	0	122301
ERR10429938	55102469	24563	0	349	176	176	176	176	168	0	0	4	24	152	0	0	149088
ERR10429939	60431401	26727	0	349	219	219	219	218	215	0	0	5	31	188	0	0	184884
ERR10429940	64657840	31219	0	349	225	225	225	225	214	0	2	6	49	176	0	0	191817
ERR10429942	56567358	28722	0.1	349	262	262	262	262	261	0	2	8	49	213	0	0	220458
ERR10429944	44468251	23199	0.1	349	181	181	181	180	175	0	1	3	27	154	0	0	149403
ERR10429946	42902167	19683	0	349	104	104	104	102	96	0	0	1	21	83	0	0	90372
ERR10429948	53131785	23993	0	349	192	192	192	192	189	0	2	4	38	154	0	0	165591
ERR10429950	46983013	20729	0	349	117	117	117	117	112	0	2	4	21	96	0	0	110127
ERR10429951	29141462	13203	0	349	25	25	25	23	16	0	0	0	6	19	0	0	20388
ERR10429952	39535046	17873	0	349	65	65	65	65	60	0	0	0	5	60	0	0	61512
ERR10429954	41340976	17981	0	349	74	74	74	73	65	0	0	1	9	65	0	0	64503
ERR10429955	12435563	5390	0	347	2	2	2	2	1	0	0	0	0	2	0	0	1326
ERR10429956	50804863	21903	0	349	157	157	157	157	154	0	1	2	27	130	0	0	139374
ERR10429958	47391328	21388	0	349	139	139	139	139	133	0	2	4	22	117	0	0	129675
ERR10429960	47163417	20611	0	349	116	116	115	115	111	0	0	2	13	103	0	0	106101
ERR10429961	59629639	26038	0	349	227	227	227	226	222	0	1	5	37	190	0	0	187662
S5	70212284	27451	0	349	191	191	191	190	186	0	3	7	33	158	0	0	163620
S6	66012308	19424	0	349	174	174	174	173	145	0	1	2	24	150	0	0	146775
S7	54526313	22466	0	348	251	248	227	167	66	0	0	0	51	197	0	0	126993
S8	61775121	27753	0	349	278	277	273	230	140	0	0	1	36	241	0	0	173883
S9	54235163	21208	0	349	121	121	121	116	100	0	0	1	14	107	0	0	102450
S10	66564087	24362	0	349	126	126	126	124	114	0	0	1	17	109	0	0	113106
S11	83409581	39518	0	349	307	307	307	304	297	0	4	11	53	254	0	0	244152
S12	80982741	36622	0	349	299	299	299	297	278	0	1	4	53	246	0	0	232215
S13	66431140	30097	0	349	240	240	240	240	229	0	1	6	40	200	0	0	197955
S14	68594529	27693	0	349	268	268	268	267	251	0	2	8	32	236	0	0	217836
S15	70056074	29656	0	349	289	288	284	261	193	0	1	2	46	242	0	0	186576
S16	68015631	32362	0	349	251	251	250	249	241	0	4	7	41	210	0	0	208365
S17	54455990	25818	0	349	161	161	160	158	142	0	2	2	20	141	0	0	139686
S18	54928886	26286	0	349	227	227	227	220	202	0	0	3	35	192	0	0	184098
S19	66278080	30965	0	349	243	243	243	241	234	0	2	6	37	206	0	0	203310
S20	64614774	32900	0.1	349	252	252	252	251	235	0	0	4	29	223	0	0	201681
S21	73002092	31205	0	349	260	260	260	260	247	0	1	6	35	225	0	0	209271
S23	48704319	21212	0	349	189	189	189	188	170	0	0	1	22	167	0	0	157776
S25	59050562	25599	0	349	235	235	235	234	224	0	3	8	35	200	0	0	192930
S29	84527055	25123	0	349	195	195	195	195	189	0	0	4	32	163	0	0	167316
S30	70010527	31142	0	349	229	229	228	225	213	0	1	5	36	193	0	0	187122
S31	19055931	7930	0	345	38	38	34	17	2	0	0	0	10	28	0	0	17442
S34	52496227	23514	0	349	194	194	194	193	181	0	1	4	30	164	0	0	168225
S40	69512738	18201	0	349	100	100	100	98	86	0	0	2	16	84	0	0	83106
S42	51045650	16517	0	349	75	75	74	70	54	0	0	1	13	62	0	0	63618
S43	47621677	19855	0	349	141	141	141	138	121	0	0	2	24	117	0	0	110379
S44	46199255	13794	0	348	86	86	85	76	55	0	1	2	17	69	0	0	72687
Capsicum	36808290	6172	0	348	2	2	2	1	0	0	0	0	1	1	0	0	918
Dulcamara	34608499	13390	0	348	14	14	13	11	7	0	0	0	2	12	0	0	10305
Melongena	35802212	15138	0	349	29	29	29	28	22	0	0	3	3	26	0	0	24555
Pennellii	33535824	15019	0	349	46	46	46	46	37	0	1	1	6	40	0	0	40908
SRR1572688	35244812	17840	0.1	349	45	45	44	42	29	0	0	0	5	40	0	0	29619
SRR17078416	36435839	24470	0.1	349	117	117	117	117	112	0	0	3	24	93	0	0	101151
SRR20722323	30289784	28559	0.1	349	104	102	100	80	45	0	0	1	20	82	0	0	66549
SRR23354532	35229910	21259	0.1	349	118	118	118	116	114	0	0	3	18	100	0	0	105708
SRR9031022	21986672	8503	0	155	54	43	6	1	0	0	0	0	39	4	0	0	5283
Tuberosum	34547903	23938	0.1	349	75	75	75	73	68	0	0	1	13	62	0	0	68343

### Sheet: hybpiper_stats_COSII
Name	NumReads	ReadsMapped	PctOnTarget	GenesMapped	GenesWithContigs	GenesWithSeqs	GenesAt25pct	GenesAt50pct	GenesAt75pct	GenesAt150pct	ParalogWarningsLong	ParalogWarningsDepth	GenesWithoutStitchedContigs	GenesWithStitchedContigs	GenesWithStitchedContigsSkipped	GenesWithChimeraWarning	TotalBasesRecovered
ERR10429876	67369588	139215	0.2	272	149	140	131	110	79	0	18	25	87	53	0	0	70431
ERR10429877	61936708	138802	0.2	273	171	167	156	127	98	0	18	24	111	56	0	0	84915
ERR10429879	57609987	119426	0.2	270	132	130	121	98	71	0	15	25	76	54	0	0	65007
ERR10429881	113277557	238878	0.2	272	238	226	215	176	132	0	25	35	161	65	0	0	115146
ERR10429882	63514961	130293	0.2	273	144	130	120	102	74	0	19	25	87	43	0	0	66852
ERR10429883	52189556	104504	0.2	270	118	109	103	81	59	0	13	24	65	44	0	0	53406
ERR10429885	47375361	138782	0.3	271	129	121	109	92	75	0	16	24	81	40	0	0	61659
ERR10429887	64642096	211188	0.3	270	149	138	131	106	91	0	19	28	91	47	0	0	71991
ERR10429888	123706586	395742	0.3	271	239	222	211	184	137	0	29	36	158	64	0	0	116868
ERR10429890	44028235	85614	0.2	271	89	85	76	60	44	0	13	23	44	41	0	0	38901
ERR10429892	40371933	79169	0.2	270	84	77	65	52	35	0	12	22	42	35	0	0	34545
ERR10429893	58298241	135827	0.2	268	143	141	129	108	80	0	17	22	91	50	0	0	70956
ERR10429895	45758923	106373	0.2	272	105	98	89	69	57	0	14	21	58	40	0	0	46545
ERR10429897	53823750	123172	0.2	270	125	117	110	88	69	0	15	24	69	48	0	0	58059
ERR10429898	63516284	138741	0.2	270	142	134	122	99	76	0	17	23	86	48	0	0	66222
ERR10429899	63758016	135711	0.2	272	156	150	141	116	87	0	20	27	94	56	0	0	77238
ERR10429900	65890799	138717	0.2	270	149	142	132	109	81	0	14	24	84	58	0	0	73512
ERR10429901	64625469	147381	0.2	270	152	145	135	109	79	0	16	24	85	60	0	0	72885
ERR10429903	53544630	102546	0.2	273	94	84	76	60	46	0	7	17	44	40	0	0	39576
ERR10429904	60096409	155867	0.3	273	147	137	128	106	77	0	15	26	82	55	0	0	68664
ERR10429906	50628471	105976	0.2	272	109	101	94	77	58	0	14	24	52	49	0	0	49977
ERR10429907	86514343	184923	0.2	273	201	186	175	150	111	0	24	35	119	67	0	0	95382
ERR10429909	56395281	121325	0.2	273	132	124	116	93	69	0	22	30	75	49	0	0	61164
ERR10429910	68373309	134900	0.2	273	162	149	140	117	88	0	23	32	90	59	0	0	76062
ERR10429912	47106686	120693	0.3	272	109	100	92	71	52	0	15	26	47	53	0	0	48108
ERR10429913	74820088	139515	0.2	274	138	131	120	100	83	0	15	22	86	45	0	0	67962
ERR10429915	39887603	95442	0.2	267	92	86	77	60	40	0	12	18	41	45	0	0	39531
ERR10429916	68181461	162483	0.2	269	162	151	142	121	91	0	16	23	100	51	0	0	79392
ERR10429918	52168829	110563	0.2	271	113	108	101	83	58	0	17	27	51	57	0	0	54147
ERR10429919	61719549	148663	0.2	272	139	133	120	106	78	0	17	26	84	49	0	0	67971
ERR10429921	44811864	89616	0.2	271	80	72	65	50	37	0	7	16	37	35	0	0	32931
ERR10429922	61076814	149513	0.2	266	129	124	117	94	74	0	14	28	66	58	0	0	63498
ERR10429924	55797184	119024	0.2	270	120	113	103	81	63	0	15	20	66	47	0	0	55761
ERR10429926	55930352	115796	0.2	269	127	118	107	89	69	0	13	25	62	56	0	0	59850
ERR10429928	49349562	101011	0.2	270	113	109	99	78	59	0	15	25	61	48	0	0	52464
ERR10429930	55540997	121772	0.2	271	118	112	104	85	63	0	16	23	58	54	0	0	56841
ERR10429933	66201525	138291	0.2	271	165	154	140	117	87	0	16	22	99	55	0	0	75585
ERR10429934	69201400	132687	0.2	272	150	143	133	109	77	0	18	27	92	51	0	0	72126
ERR10429936	48948730	101756	0.2	268	106	101	92	76	58	0	16	23	52	49	0	0	49617
ERR10429938	55102469	111054	0.2	272	123	116	109	89	69	0	17	23	67	49	0	0	58128
ERR10429939	60431401	128560	0.2	272	123	117	105	89	68	0	15	23	67	50	0	0	57291
ERR10429940	64657840	130520	0.2	272	115	110	101	83	67	0	13	23	68	42	0	0	55041
ERR10429942	56567358	116416	0.2	272	153	142	132	107	82	0	15	22	96	46	0	0	72384
ERR10429944	44468251	117645	0.3	273	112	107	96	78	58	0	15	22	63	44	0	0	50091
ERR10429946	42902167	127217	0.3	269	101	92	85	69	54	0	13	21	42	50	0	0	45522
ERR10429948	53131785	104045	0.2	273	111	104	97	77	60	0	15	22	58	46	0	0	50976
ERR10429950	46983013	91320	0.2	271	97	91	81	64	46	0	13	21	55	36	0	0	42594
ERR10429951	29141462	60284	0.2	268	67	62	53	39	25	0	6	15	34	28	0	0	26634
ERR10429952	39535046	80691	0.2	269	87	84	72	59	40	0	11	20	47	37	0	0	37437
ERR10429954	41340976	82487	0.2	268	86	76	68	53	39	0	11	20	37	39	0	0	35358
ERR10429955	12435563	29564	0.2	253	43	40	35	29	20	0	1	4	18	22	0	0	17982
ERR10429956	50804863	117407	0.2	272	111	102	93	73	52	0	16	25	59	43	0	0	48309
ERR10429958	47391328	142046	0.3	269	103	95	86	72	53	0	14	21	52	43	0	0	45069
ERR10429960	47163417	110506	0.2	269	89	83	74	60	44	0	14	23	42	41	0	0	39624
ERR10429961	59629639	115658	0.2	270	137	129	121	97	66	0	15	24	81	48	0	0	62445
S5	70212284	138508	0.2	271	124	115	108	93	71	0	18	27	74	41	0	0	59925
S6	66012308	206607	0.3	265	130	126	119	96	65	0	14	22	62	64	0	0	62367
S7	54526313	71153	0.1	267	156	138	122	84	44	0	2	10	66	72	0	0	55812
S8	61775121	120303	0.2	275	162	144	134	106	57	0	4	15	71	73	0	0	64380
S9	31291407	47920	0.2	0	0	0	0	0	0	0	0	0	0	0	0	0	0
S10	66564087	125636	0.2	271	109	105	94	75	58	0	9	17	59	46	0	0	49695
S11	83409581	139549	0.2	272	180	168	158	134	99	0	15	20	105	63	0	0	87351
S12	80982741	156799	0.2	271	193	181	173	140	111	0	16	32	103	78	0	0	94023
S13	66431140	133508	0.2	271	141	133	125	107	84	0	13	25	78	55	0	0	69771
S14	68594529	161035	0.2	267	170	152	144	119	89	0	17	27	91	61	0	0	77955
S15	70056074	249173	0.4	267	177	160	147	117	78	0	7	22	95	65	0	0	75585
S16	68015631	132058	0.2	272	165	152	144	129	102	0	13	25	93	59	0	0	83058
S17	54455990	100063	0.2	272	100	90	84	66	50	0	7	15	49	41	0	0	43578
S18	54928886	109735	0.2	271	132	122	115	103	80	0	11	26	61	61	0	0	65862
S19	66278080	113826	0.2	271	141	133	126	110	76	0	13	22	74	59	0	0	67908
S20	64614774	98352	0.2	272	135	126	120	98	77	0	12	22	76	50	0	0	63615
S21	73002092	126151	0.2	273	164	151	143	122	88	0	11	20	94	57	0	0	77361
S23	48704319	102065	0.2	270	128	121	108	89	63	0	9	21	70	51	0	0	57744
S25	59050562	107617	0.2	272	151	138	132	105	75	0	14	18	84	54	0	0	70329
S29	84527055	118654	0.1	272	140	129	121	100	71	0	17	31	73	56	0	0	64611
S30	70010527	130672	0.2	276	130	119	112	95	71	0	9	15	75	44	0	0	60636
S31	19055931	40952	0.2	255	65	58	49	33	20	0	0	4	30	28	0	0	22881
S34	52496227	113428	0.2	269	132	126	117	100	72	0	14	21	68	58	0	0	64677
S40	69512738	139394	0.2	270	107	101	91	74	54	0	10	22	56	45	0	0	47619
S42	51045650	96709	0.2	263	85	78	70	56	43	0	10	21	39	39	0	0	37149
S43	47621677	82726	0.2	270	104	94	87	72	50	0	11	17	50	44	0	0	45267
S44	46199255	84943	0.2	246	86	77	70	57	34	0	10	14	40	37	0	0	34938
Capsicum	36808290	24518	0.1	211	27	26	21	11	7	0	4	4	14	12	0	0	9576
Dulcamara	34608499	97884	0.3	270	55	52	47	39	20	0	4	8	12	40	0	0	22929
Melongena	35802212	38981	0.1	249	50	45	42	35	15	0	5	12	19	26	0	0	19986
Pennellii	33535824	2329477	6.9	320	134	129	129	123	111	0	39	69	65	64	0	0	81591
																	4994811

### Sheet: hybpiper_stats_COSI
Name	NumReads	ReadsMapped	PctOnTarget	GenesMapped	GenesWithContigs	GenesWithSeqs	GenesAt25pct	GenesAt50pct	GenesAt75pct	GenesAt150pct	ParalogWarningsLong	ParalogWarningsDepth	GenesWithoutStitchedContigs	GenesWithStitchedContigs	GenesWithStitchedContigsSkipped	GenesWithChimeraWarning	TotalBasesRecovered
ERR10429876	67369588	14904	0	1183	79	66	66	63	53	0	4	4	64	2	0	0	14289
ERR10429877	61936708	15695	0	1232	114	100	100	95	82	0	6	6	96	4	0	0	21939
ERR10429879	57609987	12937	0	1180	61	51	51	49	42	0	2	3	46	5	0	0	11328
ERR10429881	113277557	26032	0	1334	343	322	322	310	268	0	12	12	316	6	0	0	70731
ERR10429882	63514961	14778	0	1221	82	71	71	65	54	0	4	4	67	4	0	0	15129
ERR10429883	52189556	12435	0	1163	44	38	38	35	31	0	2	3	36	2	0	0	8196
ERR10429885	47375361	12880	0	1187	67	57	57	54	50	0	3	3	55	2	0	0	12660
ERR10429887	64642096	15169	0	1206	93	79	79	76	65	0	3	3	77	2	0	0	17328
ERR10429888	123706586	28601	0	1298	387	356	356	339	297	0	9	8	351	5	0	0	78159
ERR10429890	44028235	9585	0	1114	25	17	17	15	14	0	2	2	16	1	0	0	3705
ERR10429892	40371933	9349	0	1108	28	21	21	19	16	0	1	1	19	2	0	0	4368
ERR10429893	58298241	14889	0	1228	89	74	74	71	63	0	5	5	67	7	0	0	16407
ERR10429895	45758923	10291	0	1122	24	20	20	16	13	0	1	1	19	1	0	0	3810
ERR10429897	53823750	12321	0	1164	49	42	42	40	35	0	2	2	39	3	0	0	9294
ERR10429898	63516284	14656	0	1217	94	82	82	77	64	0	3	3	80	2	0	0	17724
ERR10429899	63758016	14782	0	1219	87	75	75	72	57	0	5	6	72	3	0	0	15891
ERR10429900	65890799	15238	0	1232	85	71	71	67	57	0	6	6	68	3	0	0	15723
ERR10429901	64625469	14440	0	1187	78	62	62	60	52	0	4	4	58	4	0	0	13416
ERR10429903	53544630	12427	0	1240	18	13	13	12	9	0	0	0	10	3	0	0	2691
ERR10429904	60096409	13675	0	1183	61	48	48	45	37	0	2	2	46	2	0	0	10491
ERR10429906	50628471	11645	0	1183	35	24	24	21	17	0	3	3	20	4	0	0	4932
ERR10429907	86514343	19609	0	1251	170	154	154	146	124	0	6	6	151	3	0	0	33375
ERR10429909	56395281	12650	0	1167	48	40	40	39	34	0	2	2	39	1	0	0	8991
ERR10429910	68373309	14679	0	1208	76	61	61	59	52	0	3	4	58	3	0	0	13467
ERR10429912	47106686	10597	0	1139	28	21	21	20	18	0	2	2	19	2	0	0	4899
ERR10429913	74820088	17885	0	1325	57	52	52	48	40	0	5	5	51	1	0	0	10725
ERR10429915	39887603	9654	0	1117	15	11	11	10	9	0	1	1	10	1	0	0	2262
ERR10429916	68181461	16040	0	1221	99	85	85	79	66	0	5	7	82	3	0	0	17991
ERR10429918	52168829	11574	0	1155	32	25	25	23	21	0	3	4	23	2	0	0	5373
ERR10429919	61719549	13714	0	1196	65	51	51	48	39	0	3	3	50	1	0	0	10920
ERR10429921	44811864	10533	0	1183	13	7	7	5	5	0	0	0	6	1	0	0	1332
ERR10429922	61076814	14041	0	1195	88	78	78	74	61	0	5	6	74	4	0	0	17055
ERR10429924	55797184	11985	0	1166	49	43	43	37	36	0	6	6	42	1	0	0	9129
ERR10429926	55930352	13394	0	1190	63	52	52	49	42	0	3	3	48	4	0	0	11217
ERR10429928	49349562	11119	0	1146	39	34	34	30	27	0	6	6	32	2	0	0	7086
ERR10429930	55540997	12427	0	1175	58	46	46	45	38	0	4	4	44	2	0	0	9858
ERR10429933	66201525	16034	0	1228	114	99	99	95	82	0	7	7	95	4	0	0	21762
ERR10429934	69201400	15072	0	1212	85	71	71	63	53	0	3	4	66	5	0	0	15114
ERR10429936	48948730	10800	0	1162	24	19	19	17	15	0	1	1	17	2	0	0	4137
ERR10429938	55102469	12863	0	1196	47	40	40	38	32	0	2	3	38	2	0	0	8829
ERR10429939	60431401	13564	0	1209	54	41	41	41	32	0	5	5	39	2	0	0	8508
ERR10429940	64657840	15972	0	1277	50	44	44	43	35	0	5	6	40	4	0	0	9414
ERR10429942	56567358	15102	0	1231	110	92	92	86	70	0	3	4	87	5	0	0	19551
ERR10429944	44468251	12041	0	1175	48	41	41	38	36	0	1	1	38	3	0	0	9012
ERR10429946	42902167	10099	0	1100	29	21	21	20	17	0	2	2	19	2	0	0	4521
ERR10429948	53131785	12339	0	1187	41	34	34	31	26	0	1	3	32	2	0	0	7110
ERR10429950	46983013	10803	0	1152	28	19	19	19	14	0	2	3	17	2	0	0	4047
ERR10429951	29141462	7086	0	1012	12	10	10	8	7	0	0	0	9	1	0	0	2034
ERR10429952	39535046	9422	0	1090	17	14	14	11	10	0	1	1	12	2	0	0	2748
ERR10429954	41340976	9513	0	1068	25	20	20	18	15	0	1	2	18	2	0	0	4248
ERR10429955	12435563	2838	0	687	2	1	1	0	0	0	0	0	0	1	0	0	90
ERR10429956	50804863	11338	0	1145	32	27	27	25	22	0	2	2	25	2	0	0	5709
ERR10429958	47391328	10976	0	1146	44	35	35	33	30	0	1	2	32	3	0	0	7608
ERR10429960	47163417	10552	0	1121	29	19	19	18	17	0	1	1	17	2	0	0	4395
ERR10429961	59629639	13343	0	1213	59	49	49	46	40	0	4	4	46	3	0	0	10809
S5	70212284	14044	0	1235	40	32	32	29	24	0	0	1	30	2	0	0	6771
S6	66012308	11887	0	1105	44	36	36	34	25	0	2	2	34	2	0	0	7734
S7	54526313	10273	0	1025	89	76	76	64	43	0	0	0	73	3	0	0	14217
S8	61775121	15230	0	1117	140	119	119	106	73	0	2	2	115	4	0	0	23742
S9	31291407	5911	0	0	0	0	0	0	0	0	0	0	0	0	0	0	0
S10	66564087	12173	0	1199	26	20	20	16	10	0	0	0	18	2	0	0	3657
S11	83409581	20370	0	1297	129	112	112	107	94	0	11	11	109	3	0	0	24987
S12	80982741	18156	0	1277	124	111	111	109	95	0	7	9	106	5	0	0	24708
S13	66431140	14601	0	1227	52	46	46	43	36	0	3	3	42	4	0	0	10128
S14	68594529	14191	0	1149	87	75	75	68	58	0	4	4	69	6	0	0	16059
S15	70056074	21583	0	1174	156	135	135	124	93	0	7	6	129	6	0	0	27540
S16	68015631	15468	0	1298	65	55	55	52	42	0	2	3	53	2	0	0	11862
S17	54455990	12338	0	1248	27	24	24	20	15	0	0	0	22	2	0	0	4779
S18	54928886	12732	0	1212	44	36	36	31	29	0	0	0	35	1	0	0	7542
S19	66278080	15112	0	1264	60	54	54	51	45	0	2	2	52	2	0	0	12018
S20	64614774	13889	0	1281	76	67	67	64	57	0	0	0	65	2	0	0	14814
S21	73002092	18384	0	1257	90	79	79	74	60	0	4	4	76	3	0	0	16824
S23	48704319	10616	0	1121	48	41	40	37	25	0	0	0	40	1	0	0	8172
S25	59050562	13128	0	1176	88	76	76	72	57	0	5	5	71	5	0	0	16047
S29	84527055	12586	0	1182	63	53	53	52	39	0	3	3	51	2	0	0	11433
S30	70010527	16854	0	1251	52	46	46	44	34	0	3	3	43	3	0	0	9795
S31	19055931	3846	0	638	6	2	2	1	0	0	0	0	2	0	0	0	243
S34	52496227	11802	0	1130	45	36	36	34	28	0	1	1	35	1	0	0	7662
S40	69512738	10620	0	1115	34	22	22	22	15	0	1	1	21	1	0	0	4473
S42	51045650	11175	0	1096	11	8	8	7	6	0	1	1	7	1	0	0	1746
S43	47621677	8851	0	1117	22	17	17	15	14	0	1	1	15	2	0	0	3486
S44	46199255	7633	0	938	14	12	12	10	8	0	0	0	11	1	0	0	2442
Capsicum	36808290	1659	0	645	1	0	0	0	0	0	0	0	0	0	0	0	0
Dulcamara	34608499	4803	0	1061	3	2	2	0	0	0	0	0	1	1	0	0	219
Melongena	35802212	4297	0	978	8	6	6	4	1	0	0	0	5	1	0	0	957
Pennellii	33535824	13894	0	1060	17	16	16	15	13	0	3	3	13	3	0	0	3528
				1145.57													979122
