## Supplemental Table 5 for "Cytonuclear Conflict and Reticulate Evolution in the Morelloid Clade (*Solanum*, Solanaceae): Insights from Genome Skimming and Network Phylogenomics": Table_S5.xlsx

### Sheet: Sheet1
Accession	%GC	Seqeunce length	IR length	IR %GC	LSC Length	LSC %GC	SSC Length	SSC %GC
SP3409	0.379	155524	25602	0.431	85292	0.36	18378	0.323
SP3406.1	0.379	155497	25601	0.431	85893	0.361	18388	0.323
SP3405.1	0.379	155371	25601	0.431	85770	0.361	18386	0.323
SP3404.1	0.379	155524	25602	0.431	85929	0.36	18378	0.323
SP3403.1	0.379	155524	25602	0.431	85929	0.36	18378	0.323
SP3402.1	0.379	155524	25602	0.431	85929	0.36	18378	0.323
SP3401.1	0.379	155479	25602	0.431	85884	0.361	18378	0.323
SP3399.1	0.379	155477	25602	0.431	85882	0.361	18378	0.323
SP3398.1	0.379	155370	25601	0.431	85769	0.361	18386	0.323
SP3397.1	0.379	155491	25602	0.431	85863	0.361	18389	0.323
SP3396.1	0.379	155509	25602	0.431	85907	0.361	18385	0.323
SP3393	0.379	155437	25610	0.431	85815	0.361	18402	0.322
SP3392	0.379	155479	25602	0.431	85884	0.361	18378	0.323
SP3391.1	0.379	155545	25615	0.431	85872	0.361	18386	0.323
SP3390.1	0.379	155479	25602	0.431	85884	0.36	18378	0.323
SP3389	0.379	155479	25602	0.431	85884	0.361	18378	0.323
SP3387	0.379	155545	25615	0.431	85872	0.361	18386	0.323
SP3376	0.38	155766	25608	0.431	86146	0.361	18404	0.323
SP3373.1	0.379	155523	25602	0.431	85928	0.361	18378	0.323
SP3372.1	0.379	155479	25602	0.431	85884	0.36	18378	0.323
SP3371.1	0.379	155528	25602	0.431	85933	0.361	18378	0.323
SP3370.1	0.379	155527	25602	0.431	85930	0.36	18380	0.323
SP3052	0.379	155443	25589	0.431	85862	0.361	18390	0.323
SP3051.1	0.379	155433	25610	0.431	85811	0.361	18402	0.322
SP3050	0.379	155429	25601	0.431	85826	0.361	18388	0.323
SP3049.1	0.379	155429	25601	0.431	85826	0.361	18388	0.323
SP2361	0.379	155495	25603	0.431	85866	0.361	18386	0.323
SP2360.1	0.379	155495	25603	0.431	85866	0.361	18386	0.323
SP2310	0.379	155438	25610	0.431	85816	0.361	18402	0.322
SP2309	0.379	155484	25602	0.431	85880	0.361	18387	0.323
SP2308	0.379	155429	25601	0.431	85826	0.361	18388	0.323
SP2307.1	0.379	155429	25601	0.431	85826	0.361	18388	0.323
SP2306	0.379	155429	25601	0.431	85826	0.361	18388	0.323
SP2305.1	0.379	155495	25602	0.431	85886	0.361	18392	0.323
SP2304	0.379	155484	25602	0.431	85880	0.361	18387	0.323
SP2303	0.379	155523	25610	0.431	85879	0.361	18406	0.323
SP2302	0.379	155456	25570	0.431	85925	0.361	18378	0.323
SP2301	0.379	155481	25602	0.431	85886	0.36	18378	0.323
SP2300	0.379	155554	25621	0.431	85868	0.36	18414	0.323
SP2299	0.379	155471	25602	0.431	85876	0.361	18378	0.323
SP2298.1	0.379	155403	25570	0.431	85872	0.361	18378	0.323
SP2297.1	0.379	155429	25601	0.431	85826	0.361	18388	0.323
SP2275	0.379	155527	25602	0.431	85930	0.36	18380	0.323
SP2273.1	0.379	155479	25602	0.431	85884	0.361	18378	0.323
SP2272.1	0.379	155477	25602	0.431	85882	0.361	18378	0.323
SP2271.1	0.379	155371	25601	0.431	85770	0.361	18386	0.323
SP2269.1	0.379	155371	25601	0.431	85770	0.361	18386	0.323
SP2269.2	0.379	155371	25601	0.431	85770	0.361	18386	0.323
SP2268.1	0.379	155479	25601	0.431	85884	0.361	18378	0.323
SP1123	0.379	155479	25602	0.431	85884	0.361	18378	0.323
SP1102.2	0.379	155428	25601	0.431	85825	0.361	18388	0.323
SP1101	0.379	155526	25602	0.431	85930	0.361	18379	0.323
SP1032	0.3709	155241	25600	0.431	85601	0.361	18426	0.323
S10	0.379	155593	25610	0.431	85957	0.36	18412	0.323
S11	0.379	155522	25611	0.431	85900	0.36	18400	0.323
S12	0.379	155593	25612	0.431	85957	0.36	18412	0.323
S13	0.379	155587	25612	0.431	85951	0.36	18412	0.323
S16	0.38	154064	25611	0.431	84443	0.361	18399	0.323
S18	0.379	155548	25623	0.431	85901	0.36	18401	0.323
S19	0.379	155537	25311	0.431	85891	0.361	18401	0.323
S2	0.379	155267	25454	0.431	85807	0.36	18552	0.323
S20	0.379	155580	25610	0.431	85941	0.36	18419	0.323
S21	0.379	155453	25610	0.431	85832	0.36	18401	0.322
S22	0.379	155458	25614	0.431	85829	0.36	18401	0.322
S23	0.379	155430	25601	0.431	85840	0.36	18388	0.323
S25	0.379	155419	25588	0.431	85848	0.36	18395	0.323
S29	0.379	155241	25600	0.431	85614	0.361	18427	0.323
S3	0.379	155370	25595	0.431	85823	0.36	18357	0.321
S30	0.379	155512	25610	0.431	85892	0.361	18400	0.323
S31	0.379	155443	25589	0.431	85870	0.361	18395	0.323
S34	0.379	155488	25602	0.431	85875	0.361	18372	0.323
S40	0.38	155766	25605	0.431	86152	0.361	18404	0.323
S41	0.38	155766	25605	0.431	86152	0.361	18404	0.323
S43	0.379	155261	25610	0.431	85647	0.36	18394	0.323
S44	0.379	155262	25610	0.431	85648	0.36	18394	0.323
S5	0.379	155462	25589	0.431	85884	0.36	18400	0.323
S6	0.38	155766	25605	0.431	86152	0.361	18404	0.323
S7	0.379	155523	25610	0.431	85897	0.36	18406	0.323
S8	0.379	154002	25610	0.431	84380	0.361	18402	0.322
S9	0.379	155522	25610	0.431	85896	0.36	18406	0.323
