## Supplemental Table 6 for "Cytonuclear Conflict and Reticulate Evolution in the Morelloid Clade (*Solanum*, Solanaceae): Insights from Genome Skimming and Network Phylogenomics": Table_S6.xlsx

### Sheet: symtest_a353
Partition	Gene	Length bp
52	5357	351
59	5427	813
78	5594	651
116	5899	2043
119	5918	696
122	5922	1170
129	5943	1767
134	5960	1263
148	6038	1068
264	6865	633
269	6913	903

### Sheet: paralog_a353
Gene
5064
5188
5347
5355
5422
5859
6110
6457
6738
6686
6946

### Sheet: 30%_a353
gene name
7367
6785
6227
5744
5260
6528
6498
6398
6164
4989
7336
7067
6886
6449
5428
6447
6303
6003
5206
6875
7333
6969
6955
5958
6430
5038
6532
5843
7296
6068
5578
7371

### Sheet: symtest_COS
Partition	Gene	Length
16	FI278224	531
18	FI278230	258
29	FI278272	751
35	FI278297	669
47	FI278320	719
57	FI278358	855
61	FI278373	825
74	FI278402	687
97	FI278448	105
102	FI278464	542

### Sheet: 30%_COSII
Gene name
FI278181
FI278182
FI278183
FI278185
FI278187
FI278191
FI278194
FI278196
FI278197
FI278198
FI278199
FI278200
FI278201
FI278202
FI278206
FI278207
FI278208
FI278209
FI278210
FI278211
FI278212
FI278213
FI278215
FI278217
FI278218
FI278219
FI278220
FI278222
FI278223
FI278227
FI278228
FI278231
FI278232
FI278234
FI278237
FI278238
FI278239
FI278241
FI278242
FI278246
FI278252
FI278253
FI278254
FI278255
FI278256
FI278257
FI278262
FI278264
FI278265
FI278267
FI278269
FI278271
FI278274
FI278275
FI278276
FI278278
FI278280
FI278281
FI278284
FI278287
FI278288
FI278289
FI278291
FI278292
FI278295
FI278296
FI278298
FI278300
FI278302
FI278308
FI278310
FI278311
FI278313
FI278314
FI278318
FI278323
FI278325
FI278326
FI278327
FI278328
FI278331
FI278332
FI278335
FI278340
FI278348
FI278349
FI278350
FI278351
FI278352
FI278353
FI278355
FI278359
FI278360
FI278361
FI278362
FI278363
FI278366
FI278367
FI278370
FI278371
FI278374
FI278377
FI278378
FI278379
FI278382
FI278386
FI278390
FI278393
FI278394
FI278395
FI278396
FI278398
FI278400
FI278404
FI278405
FI278409
FI278410
FI278412
FI278414
FI278415
FI278418
FI278419
FI278421
FI278423
FI278424
FI278427
FI278429
FI278436
FI278437
FI278438
FI278439
FI278443
FI278444
FI278447
FI278451
FI278453
FI278454
FI278455
FI278456
FI278457
FI278458
FI278459
FI278460
FI278461
FI278465
FI278466
FI278469
FI278470
FI278475
FI278476
FI278478
FI278479
FI278482
FI278485
FI278487
FI278489
FI278490
FI278492
FI278493
FI278494
FI278495
FI278497
FI278499

### Sheet: 30%_COSI
Gene name
JY263717
JY263718
JY263719
JY263720
JY263721
JY263722
JY263723
JY263724
JY263725
JY263726
JY263727
JY263728
JY263729
JY263730
JY263731
JY263732
JY263733
JY263734
JY263735
JY263736
JY263737
JY263738
JY263739
JY263740
JY263741
JY263742
JY263743
JY263744
JY263745
JY263746
JY263747
JY263748
JY263749
JY263750
JY263751
JY263752
JY263753
JY263754
JY263755
JY263756
JY263757
JY263758
JY263759
JY263760
JY263761
JY263762
JY263763
JY263764
JY263765
JY263766
JY263767
JY263768
JY263769
JY263770
JY263771
JY263772
JY263773
JY263774
JY263775
JY263776
JY263777
JY263778
JY263779
JY263780
JY263781
JY263782
JY263783
JY263784
JY263785
JY263786
JY263787
JY263788
JY263789
JY263790
JY263791
JY263792
JY263793
JY263794
JY263795
JY263796
JY263797
JY263798
JY263799
JY263800
JY263801
JY263802
JY263803
JY263804
JY263805
JY263806
JY263807
JY263808
JY263809
JY263810
JY263811
JY263812
JY263813
JY263814
JY263815
JY263816
JY263817
JY263818
JY263819
JY263820
JY263821
JY263822
JY263823
JY263824
JY263825
JY263826
JY263827
JY263828
JY263829
JY263830
JY263831
JY263832
JY263833
JY263834
JY263835
JY263836
JY263837
JY263838
JY263839
JY263840
JY263841
JY263842
JY263843
JY263844
JY263845
JY263846
JY263847
JY263848
JY263849
JY263850
JY263851
JY263852
JY263853
JY263854
JY263855
JY263856
JY263857
JY263858
JY263859
JY263860
JY263861
JY263862
JY263863
JY263864
JY263865
JY263866
JY263867
JY263868
JY263869
JY263870
JY263871
JY263872
JY263873
JY263874
JY263875
JY263876
JY263877
JY263878
JY263879
JY263880
JY263881
JY263882
JY263883
JY263884
JY263885
JY263886
JY263887
JY263888
JY263889
JY263890
JY263891
JY263892
JY263893
JY263894
JY263895
JY263896
JY263897
JY263898
JY263899
JY263900
JY263901
JY263902
JY263903
JY263904
JY263905
JY263906
JY263907
JY263908
JY263909
JY263910
JY263911
JY263913
JY263914
JY263915
JY263916
JY263917
JY263918
JY263919
JY263920
JY263921
JY263922
JY263923
JY263924
JY263925
JY263926
JY263927
JY263928
JY263929
JY263930
JY263931
JY263932
JY263933
JY263934
JY263935
JY263936
JY263937
JY263938
JY263939
JY263940
JY263941
JY263943
JY263944
JY263945
JY263946
JY263947
JY263948
JY263949
JY263950
JY263951
JY263952
JY263953
JY263954
JY263955
JY263956
JY263957
JY263958
JY263959
JY263960
JY263961
JY263962
JY263963
JY263964
JY263965
JY263966
JY263967
JY263968
JY263969
JY263970
JY263971
JY263972
JY263973
JY263974
JY263975
JY263976
JY263977
JY263978
JY263979
JY263980
JY263981
JY263982
JY263983
JY263984
JY263985
JY263986
JY263987
JY263988
JY263989
JY263990
JY263991
JY263992
JY263993
JY263994
JY263995
JY263996
JY263997
JY263998
JY263999
JY264000
JY264001
JY264002
JY264003
JY264004
JY264005
JY264006
JY264007
JY264008
JY264009
JY264010
JY264011
JY264012
JY264013
JY264014
JY264015
JY264016
JY264017
JY264018
JY264019
JY264020
JY264021
JY264022
JY264023
JY264024
JY264025
JY264026
JY264027
JY264028
JY264029
JY264030
JY264031
JY264032
JY264033
JY264034
JY264035
JY264036
JY264037
JY264038
JY264039
JY264040
JY264041
JY264042
JY264043
JY264044
JY264045
JY264046
JY264047
JY264048
JY264049
JY264050
JY264051
JY264052
JY264053
JY264054
JY264055
JY264056
JY264057
JY264058
JY264059
JY264060
JY264061
JY264062
JY264063
JY264064
JY264065
JY264066
JY264067
JY264068
JY264069
JY264070
JY264071
JY264072
JY264073
JY264074
JY264075
JY264076
JY264077
JY264078
JY264079
JY264080
JY264081
JY264082
JY264083
JY264084
JY264085
JY264086
JY264087
JY264088
JY264089
JY264090
JY264091
JY264092
JY264093
JY264094
JY264095
JY264096
JY264097
JY264098
JY264099
JY264100
JY264101
JY264102
JY264103
JY264104
JY264105
JY264106
JY264107
JY264108
JY264109
JY264110
JY264111
JY264112
JY264113
JY264114
JY264115
JY264116
JY264117
JY264118
JY264119
JY264120
JY264121
JY264122
JY264123
JY264124
JY264125
JY264126
JY264127
JY264128
JY264129
JY264130
JY264131
JY264132
JY264133
JY264134
JY264135
JY264136
JY264137
JY264138
JY264139
JY264140
JY264141
JY264142
JY264143
JY264144
JY264145
JY264146
JY264147
JY264148
JY264149
JY264150
JY264151
JY264152
JY264153
JY264154
JY264155
JY264156
JY264157
JY264158
JY264159
JY264160
JY264161
JY264162
JY264163
JY264164
JY264165
JY264166
JY264167
JY264168
JY264169
JY264170
JY264171
JY264172
JY264173
JY264174
JY264175
JY264176
JY264177
JY264178
JY264179
JY264180
JY264181
JY264182
JY264183
JY264184
JY264185
JY264186
JY264187
JY264188
JY264189
JY264190
JY264191
JY264192
JY264193
JY264194
JY264195
JY264196
JY264197
JY264198
JY264199
JY264200
JY264201
JY264202
JY264203
JY264204
JY264206
JY264207
JY264208
JY264209
JY264210
JY264211
JY264212
JY264213
JY264214
JY264215
JY264216
JY264217
JY264218
JY264219
JY264220
JY264221
JY264222
JY264223
JY264224
JY264225
JY264226
JY264227
JY264228
JY264229
JY264230
JY264231
JY264232
JY264233
JY264234
JY264235
JY264236
JY264237
JY264238
JY264239
JY264240
JY264241
JY264242
JY264243
JY264244
JY264245
JY264246
JY264247
JY264248
JY264249
JY264250
JY264251
JY264252
JY264253
JY264254
JY264255
JY264256
JY264257
JY264258
JY264259
JY264260
JY264261
JY264262
JY264263
JY264264
JY264265
JY264266
JY264267
JY264268
JY264269
JY264270
JY264271
JY264272
JY264273
JY264274
JY264275
JY264276
JY264277
JY264278
JY264279
JY264280
JY264281
JY264282
JY264283
JY264284
JY264285
JY264286
JY264287
JY264288
JY264289
JY264290
JY264291
JY264292
JY264293
JY264294
JY264295
JY264296
JY264297
JY264298
JY264299
JY264300
JY264301
JY264302
JY264303
JY264304
JY264305
JY264306
JY264307
JY264308
JY264309
JY264310
JY264311
JY264312
JY264313
JY264314
JY264315
JY264316
JY264317
JY264318
JY264319
JY264320
JY264321
JY264322
JY264323
JY264324
JY264325
JY264326
JY264327
JY264328
JY264329
JY264330
JY264331
JY264332
JY264333
JY264334
JY264335
JY264336
JY264337
JY264338
JY264339
JY264340
JY264341
JY264342
JY264343
JY264344
JY264345
JY264346
JY264347
JY264348
JY264349
JY264350
JY264351
JY264352
JY264353
JY264354
JY264355
JY264356
JY264357
JY264358
JY264359
JY264360
JY264361
JY264362
JY264363
JY264364
JY264365
JY264366
JY264367
JY264368
JY264369
JY264370
JY264371
JY264372
JY264373
JY264374
JY264375
JY264376
JY264377
JY264378
JY264379
JY264380
JY264381
JY264382
JY264383
JY264384
JY264385
JY264386
JY264387
JY264388
JY264389
JY264390
JY264391
JY264392
JY264393
JY264394
JY264395
JY264396
JY264397
JY264398
JY264399
JY264400
JY264401
JY264402
JY264403
JY264404
JY264405
JY264406
JY264407
JY264408
JY264409
JY264410
JY264411
JY264412
JY264413
JY264414
JY264415
JY264416
JY264417
JY264418
JY264419
JY264420
JY264421
JY264422
JY264423
JY264424
JY264425
JY264426
JY264427
JY264428
JY264429
JY264430
JY264431
JY264432
JY264433
JY264434
JY264435
JY264436
JY264437
JY264438
JY264439
JY264440
JY264441
JY264442
JY264443
JY264444
JY264445
JY264446
JY264447
JY264448
JY264449
JY264450
JY264451
JY264452
JY264453
JY264454
JY264455
JY264456
JY264457
JY264458
JY264459
JY264460
JY264461
JY264462
JY264463
JY264464
JY264465
JY264466
JY264467
JY264468
JY264469
JY264470
JY264471
JY264472
JY264473
JY264474
JY264475
JY264476
JY264477
JY264478
JY264479
JY264480
JY264481
JY264482
JY264483
JY264484
JY264485
JY264486
JY264487
JY264488
JY264489
JY264490
JY264491
JY264492
JY264493
JY264494
JY264495
JY264496
JY264497
JY264498
JY264499
JY264500
JY264501
JY264502
JY264503
JY264504
JY264505
JY264506
JY264507
JY264508
JY264509
JY264510
JY264511
JY264512
JY264513
JY264514
JY264515
JY264516
JY264517
JY264518
JY264519
JY264520
JY264521
JY264522
JY264523
JY264524
JY264525
JY264526
JY264527
JY264528
JY264529
JY264530
JY264531
JY264532
JY264533
JY264534
JY264535
JY264536
JY264537
JY264538
JY264539
JY264540
JY264541
JY264542
JY264543
JY264544
JY264545
JY264546
JY264547
JY264548
JY264549
JY264550
JY264551
JY264552
JY264553
JY264554
JY264555
JY264556
JY264557
JY264558
JY264559
JY264560
JY264561
JY264562
JY264563
JY264564
JY264565
JY264566
JY264567
JY264568
JY264569
JY264570
JY264571
JY264572
JY264573
JY264574
JY264575
JY264576
JY264577
JY264578
JY264579
JY264580
JY264581
JY264582
JY264583
JY264584
JY264585
JY264586
JY264587
JY264588
JY264589
JY264590
JY264591
JY264592
JY264593
JY264594
JY264595
JY264596
JY264597
JY264598
JY264599
JY264600
JY264601
JY264602
JY264603
JY264604
JY264605
JY264606
JY264607
JY264608
JY264609
JY264610
JY264611
JY264612
JY264613
JY264614
JY264615
JY264616
JY264617
JY264618
JY264619
JY264620
JY264621
JY264622
JY264623
JY264624
JY264625
JY264626
JY264627
JY264628
JY264629
JY264630
JY264631
JY264632
JY264633
JY264634
JY264635
JY264636
JY264637
JY264638
JY264639
JY264640
JY264641
JY264642
JY264643
JY264644
JY264645
JY264646
JY264647
JY264648
JY264649
JY264650
JY264651
JY264652
JY264653
JY264654
JY264655
JY264656
JY264657
JY264658
JY264659
JY264660
JY264661
JY264662
JY264663
JY264664
JY264665
JY264666
JY264667
JY264668
JY264669
JY264670
JY264671
JY264672
JY264673
JY264674
JY264675
JY264676
JY264677
JY264678
JY264679
JY264680
JY264681
JY264682
JY264683
JY264684
JY264685
JY264686
JY264687
JY264688
JY264689
JY264690
JY264691
JY264692
JY264693
JY264694
JY264695
JY264696
JY264697
JY264698
JY264699
JY264700
JY264701
JY264702
JY264703
JY264704
JY264705
JY264706
JY264707
JY264708
JY264709
JY264710
JY264711
JY264712
JY264713
JY264714
JY264715
JY264716
JY264717
JY264718
JY264719
JY264720
JY264721
JY264722
JY264723
JY264724
JY264725
JY264726
JY264727
JY264728
JY264729
JY264730
JY264731
JY264732
JY264733
JY264734
JY264735
JY264736
JY264737
JY264738
JY264739
JY264740
JY264741
JY264742
JY264743
JY264744
JY264745
JY264746
JY264747
JY264748
JY264749
JY264750
JY264751
JY264752
JY264753
JY264754
JY264755
JY264756
JY264757
JY264758
JY264759
JY264760
JY264761
JY264762
JY264763
JY264764
JY264765
JY264766
JY264767
JY264768
JY264769
JY264770
JY264771
JY264772
JY264773
JY264774
JY264775
JY264776
JY264777
JY264778
JY264779
JY264780
JY264781
JY264782
JY264783
JY264784
JY264785
JY264786
JY264787
JY264788
JY264789
JY264790
JY264791
JY264792
JY264793
JY264794
JY264795
JY264796
JY264797
JY264798
JY264799
JY264800
JY264801
JY264802
JY264803
JY264804
JY264805
JY264806
JY264807
JY264808
JY264809
JY264810
JY264811
JY264812
JY264813
JY264814
JY264815
JY264816
JY264817
JY264818
JY264819
JY264820
JY264821
JY264822
JY264823
JY264824
JY264825
JY264826
JY264827
JY264828
JY264829
JY264830
JY264831
JY264832
JY264833
JY264834
JY264835
JY264836
JY264837
JY264838
JY264839
JY264840
JY264841
JY264842
JY264843
JY264844
JY264845
JY264846
JY264847
JY264848
JY264849
JY264850
JY264851
JY264852
JY264853
JY264854
JY264855
JY264856
JY264857
JY264858
JY264859
JY264860
JY264861
JY264862
JY264863
JY264864
JY264865
JY264866
JY264867
JY264868
JY264869
JY264870
JY264871
JY264872
JY264873
JY264874
JY264875
JY264876
JY264877
JY264878
JY264879
JY264880
JY264881
JY264882
JY264883
JY264884
JY264885
JY264886
JY264887
JY264888
JY264889
JY264890
JY264891
JY264892
JY264893
JY264894
JY264895
JY264896
JY264897
JY264898
JY264899
JY264900
JY264901
JY264902
JY264903
JY264904
JY264905
JY264906
JY264907
JY264908
JY264909
JY264910
JY264911
JY264912
JY264913
JY264914
JY264915
JY264916
JY264917
JY264918
JY264919
JY264920
JY264921
JY264922
JY264923
JY264924
JY264925
JY264926
JY264927
JY264928
JY264929
JY264930
JY264931
JY264932
JY264933
JY264934
JY264935
JY264936
JY264937
JY264938
JY264939
JY264940
JY264941
JY264942
JY264943
JY264944
JY264945
JY264946
JY264947
JY264948
JY264949
JY264950
JY264951
JY264952
JY264953
JY264954
JY264955
JY264956
JY264957
JY264958
JY264959
JY264960
JY264961
JY264962
JY264963
JY264964
JY264965
JY264966
JY264967
JY264968
JY264969
JY264970
JY264971
JY264972
JY264973
JY264974
JY264975
JY264976
JY264977
JY264978
JY264979
JY264980
JY264981
JY264982
JY264983
JY264984
JY264985
JY264986
JY264987
JY264988
JY264989
JY264990
JY264991
JY264992
JY264993
JY264994
JY264995
JY264996
JY264997
JY264998
JY264999
JY265000
JY265001
JY265002
JY265003
JY265004
JY265005
JY265006
JY265007
JY265008
JY265009
JY265010
JY265011
JY265012
JY265013
JY265014
JY265015
JY265016
JY265017
JY265018
JY265019
JY265020
JY265021
JY265022
JY265023
JY265024
JY265025
JY265026
JY265027
JY265028
JY265029
JY265030
JY265031
JY265032
JY265033
JY265034
JY265035
JY265036
JY265037
JY265038
JY265039
JY265040
JY265041
JY265042
JY265043
JY265044
JY265045
JY265046
JY265047
JY265048
JY265049
JY265050
JY265051
JY265052
JY265053
JY265054
JY265055
JY265056
JY265057
JY265058
JY265059
JY265060
JY265061
JY265062
JY265063
JY265064
JY265065
JY265066
JY265067
JY265068
JY265069
JY265070
JY265071
JY265072
JY265073
JY265074
JY265075
JY265076
JY265077
JY265078
JY265079
JY265080
JY265081
JY265082
JY265083
JY265084
JY265085
JY265086
JY265087
JY265088
JY265089
JY265090
JY265091
JY265092
JY265093
JY265094
JY265095
JY265096
JY265097
JY265098
JY265099
JY265100
JY265101
JY265102
JY265103
JY265104
JY265105
JY265106
JY265107
JY265108
JY265109
JY265110
JY265111
JY265112
JY265113
JY265114
JY265115
JY265116
JY265117
JY265118
JY265119
JY265120
JY265121
JY265122
JY265123
JY265124
JY265125
JY265126
JY265127
JY265128
JY265129
JY265130
JY265131
JY265132
JY265133
JY265134
JY265135
JY265136
JY265137
JY265138
JY265139
JY265140
JY265141
JY265142
JY265143
JY265144
JY265145
JY265146
JY265147
JY265148
JY265149
JY265150
JY265151
JY265152
JY265153
JY265154
JY265155
JY265156
JY265157
JY265158
JY265159
JY265160
JY265161
JY265162
JY265163
JY265164
JY265165
JY265166
JY265167
JY265168
JY265169
JY265170
JY265171
JY265172
JY265173
JY265174
JY265175
JY265176
JY265177
JY265178
JY265179
JY265180
JY265181
JY265182
JY265183
JY265184
JY265185
JY265186
JY265187
JY265188
JY265189
JY265190
JY265191
JY265192
JY265193
JY265194
JY265195
JY265196
JY265197
JY265198
JY265199
JY265200
JY265201
JY265202
JY265203
JY265204
JY265205
JY265206
JY265207
JY265208
JY265209
JY265210
JY265211
JY265212
JY265213
JY265214
JY265215
JY265216
JY265217
JY265218
JY265219
JY265220
JY265221
JY265222
JY265223
JY265224
JY265225
JY265226
JY265227
JY265228
JY265229
JY265230
JY265231
JY265232
JY265233
JY265234
JY265235
JY265236
JY265237
JY265238
JY265239
JY265240
JY265241
JY265242
JY265243
JY265244
JY265245
JY265246
JY265247
JY265248
JY265249
JY265250
JY265251
JY265252
JY265253
JY265254
JY265255
JY265256
JY265257
JY265258
JY265259
JY265260
JY265261
JY265262
JY265263
JY265264
JY265265
JY265266
JY265267
JY265268
JY265269
JY265270
JY265271
JY265272
JY265273
JY265274
JY265275
JY265276
JY265277
JY265278
JY265279
JY265281
JY265282
JY265283
JY265284
JY265285
JY265286
JY265287
JY265288
JY265289
JY265290
JY265291
JY265292
JY265293
JY265294
JY265295
JY265296
JY265297
JY265298
JY265299
JY265300
JY265301
JY265302
JY265303
JY265304
JY265305
JY265306
JY265307
JY265308
JY265309
JY265310
JY265311
JY265312
JY265313
JY265314
JY265315
JY265316
JY265317
JY265318
JY265319
JY265320
JY265321
JY265322
JY265323
JY265324
JY265325
JY265326
JY265327
JY265328
JY265329
JY265330
JY265331
JY265332
JY265333
JY265334
JY265335
JY265336
JY265337
JY265338
JY265339
JY265340
JY265341
JY265342
JY265343
JY265344
JY265345
JY265346
JY265347
JY265348
JY265349
JY265350
JY265351
JY265352
JY265353
JY265354
JY265355
JY265356
JY265357
JY265358
JY265359
JY265360
JY265361
JY265362
JY265363
JY265364
JY265365
JY265366
JY265367
JY265368
JY265369
JY265370
JY265371
JY265372
JY265373
JY265374
JY265375
JY265376
JY265377
JY265378
JY265379
JY265380
JY265381
JY265382
JY265383
JY265384
JY265385
JY265386
JY265387
JY265388
JY265389
JY265390
JY265391
JY265392
JY265393
JY265394
JY265395
JY265396
JY265397
JY265398
JY265399
JY265400
JY265401
JY265402
JY265403
JY265404
JY265405
JY265406
JY265407
JY265408
JY265409
JY265410
JY265411
JY265412
JY265413
JY265414
JY265415
JY265416
JY265417
JY265418
JY265419
JY265420
JY265421
JY265422
JY265423
JY265424
JY265425
JY265426
JY265427
JY265428
JY265429
JY265430
JY265431
JY265432
JY265433
JY265434
JY265435
JY265436
JY265437
JY265438
JY265439
JY265440
JY265441
JY265442
JY265443
JY265444
JY265445
JY265446
JY265447
JY265448
JY265449
JY265450
JY265451
JY265452
JY265453
JY265454
JY265455
JY265456
JY265457
JY265458
JY265459
JY265460
JY265461
JY265462
JY265463
JY265464
JY265465
JY265466
JY265467
JY265468
JY265469
JY265470
JY265471
JY265472
JY265473
JY265474
JY265475
JY265476
JY265477
JY265478
JY265479
JY265480
JY265481
JY265482
JY265483
JY265484
JY265485
JY265486
JY265487
JY265488
JY265489
JY265490
JY265491
JY265492
JY265493
JY265494
JY265495
JY265496
JY265497
JY265498
JY265499
JY265500
JY265501
JY265502
JY265503
JY265504
JY265505
JY265506
JY265507
JY265508
JY265509
JY265510
JY265511
JY265512
JY265513
JY265514
JY265515
JY265516
JY265517
JY265518
JY265519
JY265520
JY265521
JY265522
JY265919

### Sheet: Paralog_COSII
Gene name
FI278187
FI278190
FI278208
FI278218
FI278226
FI278229
FI278231
FI278233
FI278241
FI278243
FI278244
FI278247
FI278248
FI278249
FI278252
FI278257
FI278258
FI278259
FI278260
FI278261
FI278262
FI278273
FI278277
FI278279
FI278280
FI278281
FI278283
FI278294
FI278295
FI278302
FI278307
FI278310
FI278313
FI278317
FI278321
FI278322
FI278325
FI278326
FI278329
FI278330
FI278333
FI278336
FI278337
FI278338
FI278339
FI278344
FI278345
FI278356
FI278364
FI278368
FI278384
FI278388
FI278389
FI278440
FI278446
FI278447
FI278458
FI278462
FI278467
FI278471
FI278473
FI278479
FI278482
FI278489
FI278496

### Sheet: Paralog_COSI
Gene name
JY263841
JY263915
JY263941
JY263981
JY263993
JY264035
JY264039
JY264042
JY264043
JY264206
JY264242
JY264269
JY264281
JY264285
JY264305
JY264396
JY264434
JY264435
JY264466
JY264522
JY264568
JY264588
JY264592
JY264627
JY264652
JY264714
JY264809
JY264830
JY264861
JY264925
JY264958
JY265018
JY265064
JY265097
JY265124
JY265142
JY265157
JY265186
JY265204
JY265205
JY265209
JY265248
JY265282
JY265283
JY265316
JY265327
JY265342
JY265377
JY265412
JY265413
JY265455
JY265456
JY265482
JY265490
